# Genome-informed integrative taxonomic description of three cryptic species in the earthworm genus Carpetania (Oligochaeta, Hormogastridae)

**DOI:** 10.1101/802017

**Authors:** Daniel Fernández Marchán, Rosa Fernández, Jorge Domínguez, Darío J. Díaz Cosín, Marta Novo

## Abstract

Research on cryptic species complexes has reached a consensus on the necessity of integrating multiple sources of evidence. Low-coverage genomic scan techniques like Genotyping-by-Sequencing (GBS) have proven useful to study these groups. Both integrative taxonomy and genome-wide single nucleotide polymorphism (SNP) data remain to be widely applied to earthworms, an animal group with widespread presence of cryptic diversity. The genus *Carpetania* (formerly the *Hormogaster elisae* species complex) was found to contain six deeply divergent genetic lineages and some inconspicuous morphological differentiation based in a handful of Sanger-sequenced markers. Marchán et al. (submitted) delimited three well supported species-level clades on the basis of a genomewide SNP dataset and geometric morphometric analyses, highlighting the necessity of a formal taxonomic description of these taxa. In this work, further analyses are applied to the SNP data and a thorough morphological study is performed in order to provide an integrative description of two new species and to redescribe *Carpetania elisae*. Species-specific SNPs are identified and used as diagnostic characters, and genome-wide and cytochrome oxidase C subunit 1 (COI) genetic distances are compared finding a strong correlation between them. The taxonomic description of these three cryptic species provides a useful tool to include them effectively in ecological studies and biodiversity conservation actions.
