## Supplemental Table 1 for "Genome-informed integrative taxonomic description of three cryptic species in the earthworm genus Carpetania (Oligochaeta, Hormogastridae)"

### Sheet: Hoja1
	BAR	BOA	CNG	COL	F1	HON	LOY	PED	PNT2	POL	PR1	SAL	SEV	TAM	TB	UCE	VRN
BAR	0.01	0.78474	0.71492	0.65054	0.71707	0.55153	0.70333	0.59248	0.59918	0.41341	0.62284	0.69774	0.74626	0.60481	0.74841	0.64433	0.70986
BOA	0.22	0.01	0.73012	0.68762	0.84032	0.80161	0.83865	0.76724	0.66453	0.69584	0.7232	0.73502	0.4384	0.63264	0.8211	0.72252	0.75093
CNG	0.2	0.19	0.02	0.65451	0.76928	0.73846	0.76082	0.69601	0.62486	0.6388	0.67318	0.66356	0.70479	0.30243	0.7648	0.69014	0.65825
COL	0.2	0.22	0.21	0.03	0.67882	0.65836	0.65714	0.59274	0.34331	0.56469	0.3516	0.63827	0.66938	0.56409	0.53352	0.50679	0.62505
F1	0.14	0.2	0.19	0.19	0.01	0.7329	0.7586	0.42302	0.62044	0.59507	0.63934	0.76871	0.78053	0.62465	0.80585	0.65474	0.75082
HON	0.1	0.23	0.21	0.2	0.15	0.01	0.70272	0.62435	0.60182	0.31194	0.63223	0.73972	0.74283	0.62601	0.75182	0.64365	0.73306
LOY	0.13	0.22	0.19	0.19	0.12	0.13	0.01	0.65696	0.61506	0.56529	0.66588	0.75986	0.79412	0.64002	0.78657	0.67554	0.74504
PED	0.14	0.22	0.19	0.19	0.06	0.14	0.13	0.02	0.55065	0.52144	0.58224	0.69636	0.69873	0.58549	0.70877	0.58696	0.665
PNT2	0.19	0.24	0.2	0.1	0.18	0.19	0.18	0.18	0.03	0.50515	0.30212	0.61148	0.62209	0.55094	0.45378	0.47649	0.62083
POL	0.09	0.21	0.21	0.19	0.14	0.06	0.13	0.14	0.18	0.03	0.52141	0.61923	0.6612	0.55193	0.63769	0.54991	0.62174
PR1	0.17	0.22	0.2	0.09	0.16	0.17	0.16	0.17	0.09	0.15	0.02	0.67022	0.66481	0.55165	0.50504	0.49117	0.65771
SAL	0.2	0.2	0.18	0.21	0.19	0.2	0.18	0.18	0.21	0.18	0.21	0.02	0.70465	0.58616	0.75425	0.65763	0.59836
SEV	0.21	0.07	0.19	0.22	0.2	0.22	0.2	0.19	0.23	0.2	0.21	0.2	0.02	0.6189	0.78446	0.67405	0.70442
TAM	0.2	0.21	0.08	0.22	0.2	0.22	0.21	0.21	0.22	0.21	0.21	0.2	0.21	0.04	0.65569	0.59192	0.5726
TB	0.19	0.23	0.21	0.13	0.18	0.19	0.18	0.18	0.11	0.18	0.11	0.2	0.22	0.23	0.01	0.59574	0.7381
UCE	0.19	0.23	0.21	0.15	0.17	0.19	0.19	0.17	0.15	0.18	0.14	0.21	0.22	0.23	0.15	0.03	0.6514
VRN	0.2	0.22	0.18	0.21	0.2	0.21	0.2	0.19	0.21	0.19	0.21	0.15	0.22	0.19	0.22	0.22	0.02
Suppl. Table 1. Identity By State (IBS) distance (diagonal and under diagonal) and Fst values between the studied populations of Carpetania, obtained from genomewide SNPs.
