## Supplemental Table 2 for "Genome-informed integrative taxonomic description of three cryptic species in the earthworm genus Carpetania (Oligochaeta, Hormogastridae)"

### Sheet: Hoja1
Population	Code	Longitude	Latitude	Species
Anchuelo	ANC	-3.2425	40.4806	Carpetania species C sp. n.
Barcones	BAR	-2.8683	41.2983	Carpetania species B
Boadilla del Monte	BOA	-3.925	40.4306	Carpetania species C sp. n.
Cabrera	CAB	-3.6217	40.8569	Carpetania species A sp. n.
Cantoblanco	CAN	-3.6844	40.5422	Carpetania species A sp. n.
El Chaparral	CHA	-3.6492	40.8222	Carpetania species A sp. n.
Congostrina	CNG	-2.9928	41.025	Carpetania species C sp. n.
Las Colinas	COL	-3.4367	40.7097	Carpetania species A sp. n.
El Cuadrón	CUA	-3.6447	40.9444	Carpetania species A sp. n.
Fresno del Torote	FRE	-3.4117	40.5975	Carpetania species A sp. n.
Frontier 1	F1	-3.7175	40.9465	Carpetania species B
Guadalix	GUA	-3.7081	40.7903	Carpetania species B
Hontoria	HON	-4.1331	40.8928	Carpetania species B
Monte Holiday	HLY	-3.7303	40.9492	Carpetania species B
Paracuellos del Jarama	JAR	-3.5331	40.51	Carpetania species A sp. n.
Lozoya	LOY	-3.7631	40.9492	Carpetania species B
Lozoyuela	LOZ	-3.6211	40.9475	Carpetania species A sp. n.
Miraflores	MIR	-3.7461	40.7931	Carpetania species B
El Molar	MOL	-3.5647	40.7394	Carpetania species A sp. n.
Navas de Buitrago	NAV	-3.5939	40.9392	Carpetania species A sp. n.
El Pardo	PAR	-3.795	40.5197	Carpetania species C sp. n.
Pedraza	PED	-3.8128	41.1008	Carpetania species B
Piscis	PIS	-3.6906	40.8017	Carpetania species A sp. n.
Punto 2	PNT2	-3.7028	40.7953	Carpetania species A sp. n.
Punto 3	PNT3	-3.6997	40.7972	Carpetania species A sp. n.
Cabañas de Polendos	POL	-4.1	41.0522	Carpetania species B
Pardo1	PR1	-3.7622	40.5189	Carpetania species A sp. n.
Pardo2	PR2	-3.7514	40.5175	Carpetania species A sp. n.
Pardo3	PR3	-3.7347	40.5194	Carpetania species A sp. n.
Pardo4	PR4	-3.7111	40.5331	Carpetania species A sp. n.
Redueña	RED	-3.6017	40.8128	Carpetania species A sp. n.
Saldaña de Ayllón	SAL	-3.4283	41.3864	Carpetania species C sp. n.
Sevilla la Nueva	SEV	-4.0133	40.3447	Carpetania species C sp. n.
Siguero	SIG	-3.6186	41.185	Carpetania species B
Soto del Real	SOT	-3.7783	40.775	Carpetania species B
Tamajón	TAM	-3.2531	40.9661	Carpetania species C sp. n.
Tomillar B	TB	-3.7103	40.9507	Carpetania species A sp. n.
Tapia El Pardo	TP	-3.7714	40.6	Carpetania species A sp. n.
Tres Cantos	TRE	-3.6781	40.6128	Carpetania species A sp. n.
Cubillo de Uceda	UCE	-3.4219	40.8272	Carpetania species A sp. n.
Venturada	VEN	-3.6219	40.8019	Carpetania species A sp. n.
El Verdugal	VER	-3.6947	40.9481	Carpetania species A sp. n.
Valdesaz	VLZ	-3.7622	41.2364	Carpetania species B
Valderromán	VRN	-3.1192	41.3644	Carpetania species C sp. n.
Suppl. Table X. Known populations of Carpetania, geographical coordinates of the collection localities and species assignment.
